# Occurrence of Carbapenem-resistant *Enterobacterales* in swine wastewater in Shandong Province, China

**DOI:** 10.64898/2025.12.02.691800

**Authors:** Ying Chu, Yujie Miao, Liya Huang, Rong Wang, Yuxin Wang, Fengting Liao, Xiang Luo, Shuancheng Bai, Yubao Li

**Author notes:** Corresponding author at: College of Smart Agriculture, Yulin Normal University, Yulin, 53700, China. E-mail address (S.C. Bai); Liaocheng University, Liaocheng, Shandong 252000, China. E-mail address (Y. B. Li).

## Abstract

Swine wastewater can accelerate the spread of antibiotic-resistant bacteria among animals, the environment, and humans. Therefore, the molecular epidemiological characteristics of carbapenemase-producing *E. coli* isolates from swine wastewater was investigated. In this study, a total of 100 no-cloning carbapenemase-producing (*bla*_NDM-1_, *bla*_NDM-5_ and *bla*_OXA-48_-like) *E. coli* isolates were recovered from 316 swine wastewater samples collected from 29 swine farm in Shandong, China. Of which, two isolates that co-harbored *bla*_OXA-48_-like and *mcr-1*, as well as five isolates that co-harbored *bla*_NDM-5_ and *tet(X4)*. All isolates were multidrug-resistant (MDR), with a majority exhibiting resistance to meropenem, ciprofloxacin, imipenem and gentamicin. Whole genome sequencing (WGS) analysis indicated that these isolates were belonged to 12 distinct sequence types (STs), with the most prevalent STs being ST10 and ST5299. Additionally, Phylogenomic analysis revealed that clonal spread of *bla*_NDM_-positive ST10 *E. coli* isolates at swine wastewater in multiple cities, including Binzhou, Dezhou, Heze and Weihai. Meanwhile, a notable divergence in SNPs was observed in isolates from this study and public database, which indicates that these *bla*_NDM_-positive *E. coli* isolates have high genetic diversity. In addition, WGS analysis further revealed that *bla*_NDM_ co-existed with other antibiotic resistance genes, conferring resistance to twelve classes of antimicrobials. This study underscores the importance of surveillance for *bla*_NDM_-harboring microbes in swine wastewater, and continuous monitoring in swine wastewater is essential for ensure human and environmental health.

**IMPORTANCE:** The study described the NDM-positive *E. coli* strains isolated from swine wastewater, where it was associated with antibiotic exposure. Notably, swine wastewater was increasingly considered to be related to CRE hosts. Pathogens originating from this source can be transmitted to humans via direct and indirect contact, as well as through the ingestion or inhalation of contaminated water or aerosols. In addition, under the selective pressure of antibiotics, the co-harbored of *bla*_OXA-48_-like and *mcr-1*, *bla*_NDM-5_ and *tet(X4)* genes within the same host bacterium signifies the emergence of an extremely MDR pathogen, posing a grave threat to public health. Consequently, the monitoring of *bla*_NDM_ in swine wastewater is critical for containing the transmission and persistence of carbapenem-resistant pathogens.

---

The presence of carbapenem-producing *Enterobacteriaceae* (CPEs) in swine wastewater is a cause of increasing concern due to its role in environmental contamination and potential dissemination into human healthcare settings. These organisms often carry genes encoding intra- and inter-cellular gene mobility, virulence, metal tolerance and antibiotics genes (1). Such a gene pool can potentially interact with and modify the gene pool of environmental bacteria, and vice versa (2), and microorganisms resulting from these interactions might pose a health threat to livestock and poultry and, ultimately, back to humans. Accordingly, CRE in swine wastewater need more attention.

Swine wastewater, as a major recipient of substantial amounts of antimicrobial residues, wastewater is recognized as both a primary source and transmission pathway for resistance determinants (3). In reality, antimicrobial agents used by humans are not fully degraded, and their metabolites are excreted into the environment, generating adverse impacts on wastewater contamination and public health. However, the overuse of β-lactam antibiotics has promoted the enrichment of CPEs in livestock and poultry (4). The most common mechanism of CPEs is the expression of β-lactam-hydrolysing enzymes e.g, such as New NDM and KPC, encoded by *bla*_NDM_ and *bla*_KPC_, respectively. Unlike *bla*_KPC_ mainly found in bacteria from human infections; *bla*_NDM_ can be found across both humans and animal sectors, the same as the swine wastewater environment (5–7). *bla*_NDM_ are encoded by genes located mostly on mobile genetic elements (MGEs) such as plasmids, integrons, and transposons (8). In addition to *bla*_NDM_, these MGEs often carry resistance genes for aminoglycosides, CTX-M, and quinolones extended spectrum beta-lactamase (ESBL) genes (9–11). After that, the antibiotic resistance genes can also persist in aquatic environments and this promotes further dissemination of ARGs between aquatic environment and aquatic animals.

Studies indicate that CPE transmission is correlated throughout the entire food animal production chain. The CPEs increases gradually along the chicken and pig breeding (4.70%/2.0%)–slaughtering (7.60%/22.40%)–retail (65.56%/34.26%) chains (12). The clonal spread of CPEs was found between farmed ducks and slaughtered duck meats even from different farms (13). Such strains were detectable in samples from farmland (10.3%, 8/78), vegetable fields (7.3%, 3/41), and environment of chicken farms (25.6%, 41/160) which had been left vacant for a long period of time, and these strains can persist (14). In addition, the recent discoveries of plasmid-mediated *bla*_NDM_ or *bla*_OXA-48_-like genes co-harboring *mcr* and/or the *tet(X)* among *Enterobacteriaceae*, predict a return to the pre-antibiotic era and pose a severe threat to public health, which requires urgent monitoring in terms of its prevalence.

In this context, the present study aimed to conduct the surveillance of MDR *E. coli* from swine wastewater in Shandong, China through the phenotypic and molecular evaluation of the co-harboring *bla*_NDM-5_ and *tet(X4)*, *bla*_OXA-48_-like and *mcr-1* gene cluster genes involved to assess the possible role of the swine wastewater as a reservoir and dissemination pathway of such resistance mechanisms.
