## Supplementary material for "Occurrence of Carbapenem-resistant *Enterobacterales* in swine wastewater in Shandong Province, China": Table S1; Table S2; Table S3: Table S1.xlsx

### Sheet: Sheet1
	CTX	CAZ	ATM	AMK	GEN	CIP	TET	TIG	FOS	S/T	IMP	MEM	CS	FFC
S	<=1	<=4	<=4	<=16	<=4	<=0.25	<=4	<=1	<=64	<=2/38	<=4	<=1	<=2
I	2	8	8	32	8	0.5	8	1--2	128	-	8	2	-
R	>=4	>=16	>=16	>=64	>=16	>=1	>=16	>=4	>=256	>=4/76	>=16	>=4	>=4	8
S	0	0	1	0.9	0.49	0.09	0	0.94	0.99	0	0.07	0	0.9	0.08
I	0	0	0	0.03	0.06	0.15	0	0.01	0.01	0	0.15	0	0	0
R	1	1	0	0.07	0.45	0.76	1	0.05	0	1	0.72	1	0.1	0.92
DZ D11-1	256	>256	0.06	2	2	0.25	128	0.25	8	>320	32	32	0.5	256
HZ13B-2	256	>256	2	2	4	32	128	0.25	8	>320	16	8	2	>256
DYB18	256	>256	0.064	2	1	16	256	0.125	1	>320	8	16	2	>256
DYA05	256	>256	2	8	4	0.25	256	0.25	8	>320	16	8	8	>256
DYB17	128	>256	4	2	128	32	256	0.125	1	>320	2	8	2	>256
DYB16	128	>256	2	2	128	32	256	0.125	1	>320	2	8	2	>256
DYA03	256	>256	4	2	4	0.25	256	0.25	8	>320	4	8	4	>256
DYB15	256	>256	4	2	128	32	256	0.125	2	>320	8	64	2	>256
DYB14-2	256	>256	0.125	2	0.5	16	256	0.125	1	>320	8	16	2	>256
DYA09	256	>256	2	2	2	0.25	16	0.25	4	>320	16	8	8	256
DYB14-1	256	>256	0.064	2	0.5	16	256	0.125	1	>320	32	16	2	>256
YTA5	128	>256	0.064	2	0.5	8	128	4	2	>320	16	64	<0.064	64
DYA07	>256	>256	0.06	2	4	0.25	128	0.25	8	>320	16	16	4	16
YTA3-2	>256	>256	0.25	1	0.5	8	256	4	1	>320	16	64	0.125	256
YTA1	256	>256	0.125	2	0.5	1	128	4	1	>320	8	16	0.125	256
HZ13A-1	64	>256	0.125	2	4	0.5	64	0.125	8	>320	16	8	<0.064	256
HZ14B-1	256	>256	0.25	4	4	0.25	128	0.25	32	>320	2	8	0.064	2
HZ11C-1	>256	>256	0.125	2	>256	1	128	0.125	8	>320	32	64	<0.064	256
B18	>256	>256	0.25	>256	>256	32	128	0.25	4	>320	16	64	4	256
HZ2C-1	>256	>256	0.125	2	4	0.25	128	0.5	64	>320	32	32	0.125	256
TA10-2	>256	>256	0.125	4	16	32	256	0.064	1	>320	8	64	0.25	>256
DYB19-1	256	>256	0.064	2	1	16	128	0.125	1	>320	1	4	2	>256
DYA10	128	>256	0.125	2	32	64	128	0.032	1	>320	1	4	0.125	256
HZ10B-1	128	>256	0.064	2	4	8	128	0.032	2	>320	8	16	0.125	256
HZ8A	128	>256	0.064	2	4	8	128	0.032	4	>320	32	128	0.125	256
DY B14-1	256	>256	2	2	2	32	128	0.25	32	>320	16	16	2	256
3M	>256	>256	0.125	2	16	64	128	0.064	1	>320	32	128	0.125	>256
1M2	>256	>256	0.125	2	16	32	128	0.064	1	>320	32	128	0.25	>256
1M1	>256	>256	0.125	2	16	32	28	0.064	1	>320	>64	256	0.125	>256
DZ D14	256	>256	0.125	2	4	0.5	64	0.5	8	>320	16	8	0.25	>256
DZ D10-1	>256	>256	0.125	2	2	1	128	0.25	8	>320	32	16	0.5	>256
WHA05-1	>256	>256	0.125	2	128	32	256	0.125	2	>320	16	32	0.125	>256
BZ1-2	128	>256	0.064	2	16	32	128	0.125	2	>320	8	16	4	>256
W12	>256	>256	0.125	2	16	64	256	0.064	2	>320	16	32	0.125	>256
HZ9A	256	>256	0.03	2	4	0.5	64	0.125	32	>320	32	32	2	64
DZ D5-2	32	128	0.064	2	8	2	128	0.25	64	>320	32	32	>256	>256
HZ4C	256	>256	0.064	16	>256	1	32	0.125	1	>320	16	32	0.125	128
DZA5-2	>256	>256	0.125	2	32	1	256	0.125	2	>320	32	64	0.125	>256
DY19-2	128	256	0.032	0.5	4	16	128	1	128	>320	64	64	>256	>256
HZ11A-1	256	>256	0.125	1	0.5	2	128	0.032	4	>320	32	128	0.125	256
DZC15-1	>256	>256	0.25	>256	128	256	256	0.25	1	>320	16	64	0.125	>256
HZ3B-1	256	>256	0.064	2	>256	0.5	128	0.064	2	>320	16	32	0.125	256
DZC10-1	>256	>256	0.125	2	128	128	256	0.125	8	>320	32	128	0.125	>256
W5-2	>256	>256	0.25	1	16	2	256	0.064	2	>320	32	128	0.125	>256
DY05M	>256	>256	0.25	1	16	2	256	0.064	1	>320	32	128	4	>256
YTC25	>256	>256	0.125	1	0.25	1	256	4	4	>320	8	16	0.125	256
YTA6	>256	>256	0.125	1	0.25	1	256	4	4	>320	8	16	0.125	256
YTC27	>256	>256	0.125	1	64	4	256	0.064	1	>320	8	64	0.125	256
WHC21	64	32	128	32	32	4	16	0.25	64	>320	>64	>256	2	4
WH B20	128	64	128	>256	>256	4	16	0.25	64	>320	>64	>256	2	4
DY03M	>256	>256	0.064	2	0.5	16	256	0.125	1	>320	32	16	4	>256
DY01M	256	>256	2	2	128	32	256	0.125	1	>320	2	8	4	>256
DYB12	256	>256	2	2	0.5	32	128	0.125	1	>320	2	8	4	256
HZ10C	128	>256	0.064	2	0.5	4	128	0.064	2	>320	8	8	0.125	256
HZ3C-1	>256	>256	0.25	2	1	4	128	0.125	8	>320	8	32	0.125	128
DZB9	256	>256	0.064	2	0.5	0.5	16	0.064	2	>320	16	32	0.25	4
HZ11B-1	128	>256	0.25	2	128	0.5	128	0.064	1	>320	8	8	0.125	256
HZ13B-1	256	>256	0.25	2	128	0.5	128	<0.016	8	>320	32	64	<0.064	128
HZ12B-1	>256	>256	0.125	2	>256	0.5	128	0.125	4	>320	32	64	0.125	256
WHA10	>256	>256	0.125	1	64	128	256	0.125	4	>320	16	8	0.125	>256
W4	>256	>256	0.064	2	64	64	256	0.125	1	>320	16	32	2	256
HZ5B	>256	>256	0.064	2	64	16	256	0.125	1	>320	32	32	0.125	256
HZ5C-1	64	>256	0.064	2	64	1	128	0.064	4	>320	8	16	0.125	256
HZ8A-1	128	>256	0.064	2	16	64	128	0.032	4	>320	16	64	0.125	128
HZ7C	64	>256	0.064	2	32	64	128	0.032	4	>320	16	64	0.125	64
HZ9B-1	256	>256	0.25	>256	>256	64	256	0.125	1	>320	4	16	0.125	>256
HZ9A-1	>256	>256	0.25	>256	>256	64	256	0.125	1	>320	16	32	0.125	>256
DZB11	128	>256	0.064	2	0.5	64	32	0.064	4	10	16	16	0.125	4
DZC1-1	128	>256	0.064	2	0.5	1	256	0.064	1	>320	16	16	0.25	>256
HZ4A-1	128	>256	0.064	2	64	0.5	128	0.032	1	>320	8	16	0.125	256
DYB11	128	>256	128	32	64	64	128	0.125	64	>320	>64	256	2	>256
HZ6B-1	128	>256	0.064	2	128	8	128	0.032	2	>320	16	16	0.125	256
HZ6A	128	>256	0.064	2	4	8	128	0.032	4	>320	32	128	0.125	256
DY B13-1	256	>256	2	2	128	32	128	0.25	32	>320	16	16	2	256
DZ D13	256	>256	0.125	2	8	0.5	64	0.5	8	>320	16	8	0.25	>256
DZ D9-1	>256	>256	0.125	2	8	1	128	0.25	8	>320	32	16	0.5	>256
DZ D8-1	256	>256	0.06	2	16	1	128	0.25	8	>320	32	32	0.5	256
HZ8B-1	256	>256	2	2	128	32	128	0.25	8	>320	16	8	2	>256
HZ10A-1	64	>256	0.125	2	128	0.5	64	0.125	8	>320	16	8	<0.064	256
HZ7B-1	256	>256	0.25	4	128	1	128	0.25	32	>320	2	8	0.064	2
HZ1C-1	>256	>256	0.125	2	128	1	128	0.5	64	>320	32	32	0.125	256
HZ7A	256	>256	0.03	2	16	32	64	0.125	32	>320	32	32	2	64
DZD4	256	>256	0.25	128	8	16	128	0.25	64	>320	4	32	>256	4
DZD1	>256	>256	0.125	2	8	1	64	0.25	64	>320	16	4	2	128
DYA08	256	>256	2	2	4	32	16	0.25	4	>320	16	8	8	256
DYA06	>256	>256	0.06	2	4	16	128	0.25	8	>320	16	16	4	16
DZD7	>256	>256	0.125	2	4	1	128	0.25	8	>320	16	16	0.25	256
HZ1B-1	>256	>256	0.25	>256	4	64	256	0.25	4	>320	16	16	0.25	>256
DZD10-1	256	>256	0.125	1	8	0.5	128	0.5	8	>320	16	16	0.25	>256
DYA02	256	>256	4	2	2	32	256	0.25	8	>320	4	8	4	>256
DYA04	256	>256	2	8	2	32	256	0.25	8	>320	16	8	8	>256
DZB1	>256	>256	0.125	2	4	128	256	0.25	32	>320	64	128	0.25	>256
DZC4-1	>256	>256	0.125	2	2	128	256	0.5	32	>320	64	128	0.25	>256
HZ4B-1	>256	>256	0.25	2	2	128	256	0.5	32	>320	64	128	4	>256
HZ2A-1	>256	>256	0.125	2	2	128	>256	0.5	32	>320	64	128	0.25	>256
DZD5	256	>256	0.25	32	4	0.25	128	0.25	64	>320	4	32	>256	4
DZD11-1	256	>256	0.125	1	2	0.5	128	0.5	8	>320	16	16	0.25	>256
DZD2	>256	>256	0.125	2	4	0.25	64	0.25	64	>320	16	4	2	128
DZD8	>256	>256	0.125	2	4	0.5	128	0.25	8	>320	16	16	0.25	256
HZ2B-1	>256	>256	0.25	2	4	0.5	256	0.25	4	>320	16	16	0.25	>256
Note: S, I, and R stand for susceptibily, intermediate, and resistant, respectively.
