## Supplementary material for "Occurrence of Carbapenem-resistant *Enterobacterales* in swine wastewater in Shandong Province, China": Table S1; Table S2; Table S3: Table S2.xlsx

### Sheet: Sheet1
isolate	Species	ST		Col	IncB/O/K/Z	IncFIA	IncFIB	IncFIC	IncFII	IncHI	IncI	IncQ	IncX1	IncX3	IncY	p0111	ARR-3	OqxA/B	aac(3)	aadA	ant	aph	blaCMY-2	blaCTX-M-14	blaNDM-1	blaNDM-5	blaOXA	blaOXA-48-like	blaTEM	bleO_1	catB	cmlA1_1	dfrA	erm	floR	fosA7	lnu	mcr-1.1_1	mph	msr(E)	qnr	rmtB_1	sul	tet	tet(X4)_1
1M1	Escherichia coli	-	Weifang	0	0	0	0	0	0	1	0	0	0	0	0	0	1	0	1	1	0	1	0	0	0	1	1	0	1	0	0	1	1	0	1	0	1	0	0	0	1	0	1	1	0
1M2	Escherichia coli	-	Weifang	0	0	0	0	0	0	1	0	0	0	0	0	0	1	0	1	1	0	1	0	0	0	1	1	0	1	0	0	1	1	0	1	0	1	0	0	0	1	0	1	1	0
BZ1-2	Escherichia coli	10	Binzhou	1	0	0	0	0	1	1	0	1	1	0	1	0	0	0	1	0	1	1	0	0	0	1	0	0	1	0	0	0	1	1	1	0	0	1	1	0	0	0	1	1	0
B18	Escherichia coli	297	Liaocheng	0	0	0	0	0	1	1	1	0	0	0	0	0	1	0	1	1	0	1	0	0	0	1	0	0	1	0	0	0	1	0	1	0	1	1	0	0	0	1	1	1	0
DY01M	Escherichia coli	5229	Dongying	0	0	1	1	0	1	0	1	1	1	0	0	1	0	0	1	1	0	0	1	0	0	1	0	0	1	0	0	1	1	1	1	0	0	1	0	0	0	0	1	1	0
DY03M	Escherichia coli	5229	Dongying	1	0	1	1	0	1	0	1	1	1	0	0	0	0	0	0	1	0	0	0	0	0	1	0	0	1	0	0	1	1	1	1	0	0	1	0	0	0	0	1	1	0
DY05M	Escherichia coli	5229	Dongying	1	0	1	1	0	1	0	1	1	1	0	0	0	0	0	0	1	0	0	0	0	0	1	0	0	1	0	0	1	1	1	1	0	0	1	0	0	0	0	1	1	0
DZA5-2	Escherichia coli	10	Dezhou	0	0	0	0	0	0	1	0	1	0	0	0	1	1	0	1	1	0	1	0	0	0	1	1	0	0	0	0	1	1	0	1	0	0	0	0	0	1	0	1	1	0
DZB1	Escherichia coli	5229	Dezhou	1	1	1	1	0	1	0	0	1	1	0	0	0	0	1	1	1	0	1	0	0	0	0	0	1	1	1	0	1	1	1	1	0	0	0	1	0	1	0	1	1	0
DZC10-1	Escherichia coli	5229	Dezhou	1	1	1	1	0	1	0	0	1	1	0	0	0	0	1	1	1	0	1	0	0	0	0	0	1	1	1	0	1	1	1	1	0	0	0	1	0	1	0	1	1	0
DZC15-1	Escherichia coli	361	Dezhou	1	0	0	0	0	1	1	0	0	1	0	1	0	0	1	1	1	0	1	0	1	1	0	0	0	1	1	0	1	1	1	1	0	1	0	1	0	1	1	1	1	0
DZC4-1	Escherichia coli	-	Dezhou	1	1	1	1	0	1	0	0	1	1	0	1	0	0	1	1	1	1	1	0	0	0	1	0	0	1	0	0	1	1	0	1	0	0	0	1	0	0	0	1	1	0
HZ10C	Escherichia coli	10	Heze	0	0	1	0	0	0	0	0	0	0	1	1	0	0	0	0	0	1	1	0	0	0	1	0	0	1	0	0	0	1	0	1	0	0	0	0	0	0	0	1	1	0
HZ11A-1	Escherichia coli	6786	Heze	1	0	0	0	0	0	0	0	1	0	1	1	0	0	0	0	1	1	1	0	0	0	1	0	0	1	0	0	1	1	0	1	0	0	0	0	0	0	0	1	1	0
HZ11C-1	Escherichia coli	10	Heze	0	0	1	0	0	0	0	0	0	0	1	1	0	0	0	1	0	1	1	0	0	0	1	0	0	1	0	0	0	1	0	1	0	0	0	0	0	0	0	1	1	0
HZ12B-1	Escherichia coli	75	Heze	0	0	1	1	0	1	0	0	0	0	0	0	0	0	0	1	1	1	0	0	0	0	1	0	0	1	0	0	1	1	0	1	1	0	0	0	0	1	0	1	1	0
HZ13B-1	Escherichia coli	10	Heze	1	0	1	0	0	0	0	0	1	0	1	1	0	1	0	1	0	1	1	0	0	0	1	0	0	1	0	1	0	1	0	1	0	0	0	0	0	1	0	1	1	0
HZ3C-1	Escherichia coli	6786	Heze	1	0	0	0	0	0	0	0	1	0	1	1	0	0	0	0	1	1	0	0	0	0	1	0	0	1	0	0	1	1	0	1	0	0	0	0	0	0	0	1	1	0
TA10-2	Escherichia coli	-	TanTai	0	0	0	0	0	0	1	0	0	0	0	0	0	1	0	1	1	0	1	0	0	0	1	1	0	1	0	0	1	1	0	1	0	1	0	0	0	1	0	1	1	0
W12	Escherichia coli	10	Weifang	1	0	0	1	1	0	1	0	0	1	0	0	0	1	0	1	1	0	1	0	0	0	1	1	0	0	0	0	1	1	0	1	0	1	0	0	0	1	0	1	0	0
W4	Escherichia coli	398	Weifang	1	0	0	0	0	0	1	0	0	1	0	0	0	1	0	1	1	1	1	0	0	0	1	0	0	1	0	0	0	1	0	1	0	1	0	1	0	1	0	1	1	0
W5-2	Escherichia coli	746	Weifang	1	0	0	1	0	0	1	0	0	1	0	0	0	1	0	1	1	0	1	0	0	0	1	1	0	1	0	0	1	1	0	0	0	1	0	0	0	1	0	1	1	0
WHA05-1	Escherichia coli	410	Weihai	1	0	0	1	1	0	0	0	0	0	1	1	0	0	0	1	1	0	1	0	0	0	1	0	0	1	0	0	1	1	0	1	0	1	0	0	0	0	0	1	1	0
WHA10	Escherichia coli	410	Weihai	1	0	0	1	1	0	0	0	0	0	1	1	0	0	0	1	0	1	1	0	0	0	1	0	0	1	0	0	1	1	0	1	0	1	0	0	0	0	0	1	1	0
YTA1	Escherichia coli	5409	TanTai	1	0	1	0	0	0	1	1	0	0	0	0	0	0	0	0	1	0	0	0	0	0	1	0	0	1	0	0	0	1	0	1	0	1	0	0	0	1	0	1	0	1
YTA3-2	Escherichia coli	877	TanTai	1	0	1	1	1	0	1	1	0	1	0	0	0	0	0	0	1	0	1	0	0	0	1	0	0	1	0	0	1	1	0	0	0	1	0	0	0	1	0	1	1	1
YTA5	Escherichia coli	5409	TanTai	1	0	1	0	0	0	1	1	1	1	0	0	0	0	0	0	1	0	0	0	0	0	1	0	0	1	0	0	1	1	0	1	0	1	0	0	0	1	0	1	1	1
YTA6	Escherichia coli	5409	TanTai	1	0	1	0	0	0	1	1	0	1	0	0	0	0	0	0	1	0	0	0	0	0	1	0	0	1	0	0	1	1	0	1	0	1	0	0	0	1	0	1	1	1
YTC25	Escherichia coli	5409	TanTai	1	0	1	0	0	0	1	1	0	1	0	0	0	0	0	0	1	0	0	0	0	0	1	0	0	1	0	0	1	1	0	1	0	1	0	0	0	1	0	1	1	1
