## Supplementary material for "Occurrence of Carbapenem-resistant *Enterobacterales* in swine wastewater in Shandong Province, China": Table S1; Table S2; Table S3: Table S3.xlsx

### Sheet: Sheet1
Assembly	Python-isolation source	Total Excel-isolation source	Python-geographic location
GCA_035621815.1	goose	fece	China: Anhui
GCA_045258585.1	Homo sapiens	urine	China: Beijing
GCA_026198915.1	Na	MHB broth	China: Beijing
GCA_020251685.1	Homo sapiens	not collected	China: Beijing city
GCA_020251725.1	Homo sapiens	not collected	China: Beijing city
GCA_026619935.1	Homo sapiens	wound	China: Changsha
GCA_001014795.2	Homo sapiens	abdominal drainage	China: Chengdu
GCA_002225075.1	Homo sapiens	secretion sample	China: Chengdu city, Sichuan Province
GCA_003711045.1	Homo sapiens	0	China: Chengdu, Sichuan
GCA_031328265.1	Homo sapiens	to be reported later	China: Chengdu, Sichuan
GCA_003172615.1	Na	0	China: Chengdu, Sichuan
GCA_024399595.1	giant panda	0	China: Chengdu, Sichuan Province
GCA_023243325.1	poultry	stool	China: Chifeng City, Inner Mongolia Province
GCA_023243975.1	missing	sewage	China: Chifeng City, Inner Mongolia Province
GCA_023244615.1	poultry	stool	China: Chifeng City, Inner Mongolia Province
GCA_023244745.1	poultry	stool	China: Chifeng City, Inner Mongolia Province
GCA_023243955.1	poultry	stool	China: Fangchenggang City, Guangxi Province
GCA_023244715.1	poultry	stool	China: Fangchenggang City, Guangxi Province
GCA_023244175.1	swine	stool	China: Foshan City, Guangdong Province
GCA_018499845.2	Homo sapiens	urine from a woman with pelvic cancer	China: Fujian province
GCA_027853805.1	Na	environmental wastewater	China: Fuzhou
GCA_029623455.1	Na	environmental wastewater	China: Fuzhou
GCA_023244215.1	swine	stool	China: Fuzhou City, Fujian Province
GCA_045260975.1	Homo sapiens	sputum	China: Gansu, Lanzhou
GCA_013039005.1	Homo sapiens	Patient Sputum	China: Guangdong
GCA_045259655.1	Homo sapiens	0	China: Guangdong, Dongguan
GCA_045260375.1	Homo sapiens	urine	China: Guangdong, Guangzhou
GCA_020168495.1	Homo sapiens	patient with infection	China: Guangxi
GCA_045260115.1	Homo sapiens	sputum	China: Guangxi, Liuzhou
GCA_045260095.1	Homo sapiens	sputum	China: Guangxi, Liuzhou
GCA_033982115.1	Model bacteria E. coli C60	0	China: Guangzhou
GCA_033982135.1	Model bacteria E. coli C60	0	China: Guangzhou
GCA_002887535.1	Homo sapiens	feces	China: Guangzhou, Guangdong
GCA_023243365.1	swine	stool	China: Guigang City, Guangxi Province
GCA_023244445.1	swine	stool	China: Guigang City, Guangxi Province
GCA_019297445.1	Homo sapiens	sputum	China: Hangzhou
GCA_022546435.1	Homo sapiens	sputum	China: Hangzhou
GCA_039733065.1	Homo sapiens	0	China: Hangzhou
GCA_039748775.1	Homo sapiens	0	China: Hangzhou
GCA_026614915.1	Homo sapiens	blood	China: Harbin
GCA_023244075.1	poultry	stool	China: Harbin City, Heilongjiang Province
GCA_023244775.1	poultry	stool	China: Harbin City, Heilongjiang Province
GCA_035825695.1	chicken	feces	China: Hebei
GCA_043360705.1	swine	0	China: Hebei
GCA_045260475.1	Homo sapiens	blood	China: Hebei, Kailuan
GCA_045260495.1	Homo sapiens	urine	China: Hebei, Kailuan
GCA_045259735.1	Homo sapiens	urine	China: Hebei, Kailuan
GCA_045259475.1	Homo sapiens	Pus	China: Hebei, Shijiazhuang
GCA_045258695.1	Homo sapiens	blood	China: Hebei, Shijiazhuang
GCA_045260515.1	Homo sapiens	urine	China: Hebei, Zunhua
GCA_023244355.1	poultry	stool	China: Hefei City, Anhui Province
GCA_045887325.1	fly	isolated from fly samples	China: Henan
GCA_045887465.1	fly	isolated from fly samples	China: Henan
GCA_041434955.1	Homo sapiens	blood	China: Henan
GCA_019375055.2	swine	0	China: Henan
GCA_029471045.1	Na	Chicken faeces	China: Henan province
GCA_029486665.1	Na	Chicken faeces	China: Henan province
GCA_029485705.1	Na	wastewater	China: Henan province
GCA_045261175.1	Homo sapiens	sputum	China: Henan, Zhengzhou
GCA_045260855.1	Homo sapiens	Secretion	China: Henan, Zhengzhou
GCA_019374585.1	swine	0	China: Hubei
GCA_045261015.1	Homo sapiens	abdominal fluid	China: Hubei, Wuhan
GCA_020168195.1	Homo sapiens	patient with infection	China: Hunan
GCA_045260355.1	Homo sapiens	blood	China: Hunan, Changsha
GCA_040933835.1	chicken	liver	China: Ji'an
GCA_040933875.1	chicken	liver	China: Ji'an
GCA_013038025.1	Homo sapiens	Patient Urine	China: Jiangsu
GCA_021441965.1	Na	pigeon	China: Jiangsu
GCA_045260135.1	Homo sapiens	sputum	China: Jiangsu, Nanjing
GCA_026341465.2	Homo sapiens	Skin tissue	China: Jiangsu, Nanjing
GCA_045259285.1	Homo sapiens	sputum	China: Jiangsu, Xuzhou
GCA_045261255.1	Homo sapiens	blood	China: Jiangsu, Xuzhou
GCA_045261235.1	Homo sapiens	blood	China: Jiangsu, Xuzhou
GCA_022410455.1	Homo sapiens	bile	China: Jiangsu,Nanjing
GCA_031193335.1	Homo sapiens	feces	China: Jiangsu,Nanjing
GCA_019364945.1	swine	0	China: Jiangxi
GCA_002967865.3	Homo sapiens	blood	China: Jinan
GCA_002967955.2	Homo sapiens	urine	China: Jinan
GCA_026615485.1	Homo sapiens	Pus	China: Jinan
GCA_026615515.1	Homo sapiens	pus	China: Jinan
GCA_026615055.1	Homo sapiens	sputum	China: Jinan
GCA_026615615.1	Homo sapiens	sputum	China: Jinan
GCA_026619615.1	Homo sapiens	urine	China: Jinan
GCA_015843075.1	Homo sapiens	Urine sample	China: Jinan, The Second Hospital of Shandong University
GCA_005869945.1	Homo sapiens	0	China: Jinhua
GCA_008312855.1	Homo sapiens	blood	China: Jinhua
GCA_005930685.1	Homo sapiens	0	China: Jinhua
GCA_005869925.1	Homo sapiens	urine	China: Jinhua
GCA_018199975.1	Na	urine	China: Jinhua
GCA_018316615.1	Na	ascites	China: Jinhua
GCA_020535205.1	Homo sapiens	urine	China: Jinhua
GCA_026615795.1	Homo sapiens	urine	China: Liaocheng
GCA_026619475.1	Homo sapiens	sputum	China: Liaocheng
GCA_026615015.1	Homo sapiens	urine	China: Liaocheng
GCA_026619915.1	Homo sapiens	urine	China: Liaocheng
GCA_045259885.1	Homo sapiens	blood	China: Liaoning, Shenyang
GCA_045259865.1	Homo sapiens	urine	China: Liaoning, Shenyang
GCA_032336855.1	Homo sapiens	pus	China: Lu'an
GCA_032336925.1	Homo sapiens	urine	China: Lu'an
GCA_032336935.1	Homo sapiens	pus	China: Lu'an
GCA_032376495.1	Homo sapiens	urine	China: Lu'an
GCA_032463905.1	Homo sapiens	urine	China: Lu'an
GCA_032335785.1	Homo sapiens	secretion	China: Lu'an
GCA_032336295.1	Homo sapiens	sputum	China: Lu'an
GCA_032335735.1	Homo sapiens	sputum	China: Lu'an
GCA_032335915.1	Homo sapiens	sputum	China: Lu'an
GCA_023244525.1	poultry	stool	China: Luoyang City, Henan Province
GCA_013345105.1	Homo sapiens	sputum	China: Nanjing, Jiangsu
GCA_013346965.1	Homo sapiens	Mid-stage urine	China: Nanjing, Jiangsu
GCA_013346985.1	Homo sapiens	0	China: Nanjing, Jiangsu
GCA_044470885.1	poultry	Diseased organs, secretions and abnormal feces	China: Nanjing, Jiangsu Province
GCA_044470925.1	poultry	Diseased organs, secretions and abnormal feces	China: Nanjing, Jiangsu Province
GCA_023243355.1	poultry	stool	China: Nanning City, Guangxi Province
GCA_023243655.1	poultry	stool	China: Nanning City, Guangxi Province
GCA_028898885.1	Homo sapiens	urine	China: Ningbo
GCA_023472815.1	Homo sapiens	stool	China: Ningbo
GCA_045260575.1	Homo sapiens	sputum	China: Ningxia, Yinchuan
GCA_045260675.1	Homo sapiens	Mouth	China: Ningxia, Yinchuan
GCA_045259785.1	Homo sapiens	urine	China: Ningxia, Yinchuan
GCA_045259745.1	Homo sapiens	blood	China: Ningxia, Yinchuan
GCA_045259775.1	Homo sapiens	urine	China: Ningxia, Yinchuan
GCA_033963965.1	Homo sapiens	stool	China: Pingguo
GCA_021650265.1	Na	food animal chicken	China: Qingdao
GCA_021650395.1	Na	food animal chicken	China: Qingdao
GCA_030143755.1	Homo sapiens	0	China: Qingdao
GCA_044468765.1	poultry	Diseased organs, secretions and abnormal feces	China: Qingdao, Shandong Province
GCA_044468785.1	poultry	Diseased organs, secretions and abnormal feces	China: Qingdao, Shandong Province
GCA_042911235.1	Homo sapiens	urine	China: Qingyuan
GCA_042911275.1	Homo sapiens	urine	China: Qingyuan
GCA_042911665.1	Homo sapiens	urine	China: Qingyuan
GCA_042909565.1	Homo sapiens	blood	China: Qingyuan
GCA_042911085.1	Homo sapiens	blood	China: Qingyuan
GCA_026615025.1	Homo sapiens	urine	China: Qinhuangdao
GCA_023244385.1	swine	stool	China: Qinhuangdao City, Hebei Province
GCA_029446075.1	Homo sapiens	urine	China: Quzhou
GCA_030552915.1	Homo sapiens	urine	China: Sanmen
GCA_045261035.1	Homo sapiens	sputum	China: Shaanxi, Xian
GCA_045260995.1	Homo sapiens	blood	China: Shaanxi, Xian
GCA_034423875.1	Homo sapiens	0	China: Shandong
GCA_034423855.1	Homo sapiens	0	China: Shandong
GCA_026722365.1	Na	human	China: Shandong province
GCA_026722545.1	Na	human	China: Shandong province
GCA_045885155.1	Homo sapiens	feces (abattoir operator households)	China: Shandong province
GCA_029473725.1	Na	Chicken cecal	China: Shandong province
GCA_045260655.1	Homo sapiens	Pus	China: Shandong, Jinan
GCA_045260615.1	Homo sapiens	urine	China: Shandong, Jinan
GCA_045259225.1	Homo sapiens	blood	China: Shandong, Jining
GCA_045259165.1	Homo sapiens	0	China: Shandong, Jining
GCA_045260915.1	Homo sapiens	urine	China: Shandong, Liaocheng
GCA_045260935.1	Homo sapiens	sputum	China: Shandong, Liaocheng
GCA_045261155.1	Homo sapiens	urine	China: Shandong, Liaocheng
GCA_045259465.1	Homo sapiens	urine	China: Shandong, Liaocheng
GCA_045259455.1	Homo sapiens	urine	China: Shandong, Liaocheng
GCA_045258965.1	Homo sapiens	urine	China: Shandong, Liaocheng
GCA_045258955.1	Homo sapiens	urine	China: Shandong, Liaocheng
GCA_045258975.1	Homo sapiens	urine	China: Shandong, Liaocheng
GCA_045261355.1	Homo sapiens	urine	China: Shandong, Qingdao
GCA_045258715.1	Homo sapiens	Drainage	China: Shandong, Qingdao
GCA_045261395.1	Homo sapiens	urine	China: Shandong, Qingdao
GCA_045261335.1	Homo sapiens	sputum	China: Shandong, Qingdao
GCA_045261275.1	Homo sapiens	sputum	China: Shandong, Qingdao
GCA_045260015.1	Homo sapiens	sputum	China: Shandong, Zibo
GCA_045260035.1	Homo sapiens	sputum	China: Shandong, Zibo
GCA_044161675.1	Mink	0	China: Shandong; Weifang
GCA_035666315.1	Homo sapiens	bile	China: Shanghai
GCA_035582305.1	Homo sapiens	not collected	China: Shanghai
GCA_037045945.1	Homo sapiens	patient	China: Shanghai
GCA_022969575.1	migratory bird	feces	China: Shanghai City
GCA_022969595.1	migratory bird	feces	China: Shanghai City
GCA_020168425.1	Homo sapiens	patient with infection	China: Shanxi
GCA_013038935.1	Homo sapiens	Patient hydatid fluid	China: Shan'xi
GCA_045261315.1	Homo sapiens	0	China: Shanxi, Changzhi
GCA_045261295.1	Homo sapiens	urine	China: Shanxi, Changzhi
GCA_045260155.1	Homo sapiens	sputum	China: Shanxi, Yuncheng
GCA_045260175.1	Homo sapiens	sputum	China: Shanxi, Yuncheng
GCA_002967855.2	Homo sapiens	sputum	China: Shenyang
GCA_002967935.2	Homo sapiens	blood	China: Shenyang
GCA_002967975.2	Homo sapiens	blood	China: Shenyang
GCA_002860105.1	Homo sapiens	Rectal Swab	China: Shenzhen
GCA_020168285.1	Homo sapiens	patient with infection	China: Sichuan
GCA_020168255.1	Homo sapiens	patient with infection	China: Sichuan
GCA_038077055.1	Na	retail meat	China: Sichuan
GCA_019375255.1	swine	0	China: Sichuan
GCA_019375315.1	swine	0	China: Sichuan
GCA_003051985.2	Homo sapiens	Rectal swab	China: Sichuan, Chengdu
GCA_002945135.3	Homo sapiens	Rectal swab	China: Sichuan, Chengdu
GCA_002164635.4	Homo sapiens	0	China: Sichuan, Chengdu
GCA_002164645.3	Homo sapiens	0	China: Sichuan, Chengdu
GCA_002164595.2	Homo sapiens	0	China: Sichuan, Chengdu
GCA_002811555.3	Na	Sewage	China: Sichuan, Chengdu
GCA_045258455.1	Homo sapiens	blood	China: Sichuan, Chengdu
GCA_045258475.1	Homo sapiens	blood	China: Sichuan, Chengdu
GCA_045260295.1	Homo sapiens	urine	China: Sichuan, Mianyang
GCA_045260395.1	Homo sapiens	urine	China: Sichuan, Mianyang
GCA_045260415.1	Homo sapiens	urine	China: Sichuan, Mianyang
GCA_045259935.1	Homo sapiens	sputum	China: Sichuan, Mianyang
GCA_045259975.1	Homo sapiens	sputum	China: Sichuan, Mianyang
GCA_002850675.5	Homo sapiens	0	China: Sichuan, Yibin
GCA_002870165.1	Homo sapiens	0	China: Sichuan, Zigong
GCA_022969515.1	migratory bird	feces	China: Suqian City, Jiangsu Province
GCA_022969555.2	migratory bird	feces	China: Suqian City, Jiangsu Province
GCA_023244545.1	poultry	stool	China: Taizhou City, Jiangsu Province
GCA_026615155.1	Homo sapiens	sputum	China: Tengzhou
GCA_025398915.1	Homo sapiens	urine	China: Tianjin
GCA_026619975.1	Homo sapiens	sputum	China: Weifang
GCA_026614445.1	environmental	chicken dung channel	China: Weifang
GCA_026614435.1	environmental	chicken dung channel	China: Weifang
GCA_044468025.1	poultry	Diseased organs, secretions and abnormal feces	China: Weifang, Shandong Province
GCA_044468185.1	poultry	Diseased organs, secretions and abnormal feces	China: Weifang, Shandong Province
GCA_030384885.1	Homo sapiens	0	China: Wenling
GCA_030388645.1	Homo sapiens	0	China: Wenling
GCA_020616495.1	Homo sapiens	0	China: Wenzhou
GCA_026619725.1	Homo sapiens	blood	China: Wuhan
GCA_044470565.1	poultry	Diseased organs, secretions and abnormal feces	China: Wuhan, Hubei Province
GCA_044470605.1	poultry	Diseased organs, secretions and abnormal feces	China: Wuhan, Hubei Province
GCA_026615075.1	Homo sapiens	blood	China: Xiamen
GCA_026619845.1	Homo sapiens	sputum	China: Xi'an
GCA_026615305.1	Homo sapiens	sputum	China: Xi'an
GCA_026619545.1	Homo sapiens	fine-needle	China: Xi'an
GCA_026615695.1	Homo sapiens	urine	China: Xiangtan
GCA_026615665.1	Homo sapiens	urine	China: Xiangtan
GCA_026619755.1	Homo sapiens	Abdominal wound discharge	China: Xiangtan
GCA_031824955.1	Homo sapiens	urine	China: Xuyi
GCA_026248865.1	Homo sapiens	urine	China: Xuyi
GCA_019051295.1	Homo sapiens	sputum	China: Xuzhou
GCA_019051965.1	Homo sapiens	sputum	China: Xuzhou
GCA_019051115.1	Homo sapiens	ascitic fluid	China: Xuzhou
GCA_019051005.1	Homo sapiens	secretions	China: Xuzhou
GCA_019050935.1	Homo sapiens	urine	China: Xuzhou
GCA_017151135.1	Na	soil	China: Yangjiang
GCA_017151145.1	mouse	0	China: Yangjiang
GCA_026274355.1	Bos taurus	uterine rinsing fluid from dairy cow	China: Yangling, Shaanxi
GCA_025583625.1	chicken	feces	China: Yangzhou
GCA_043995155.1	Na	pig feces	China: Yangzhou
GCA_043995745.1	Na	pig feces	China: Yangzhou
GCA_043995795.1	Na	pig feces	China: Yangzhou
GCA_023243995.1	swine	stool	China: Yangzhou City, Jiangsu Province
GCA_023244085.1	poultry	stool	China: Yangzhou City, Jiangsu Province
GCA_023243475.1	swine	stool	China: Yangzhou City, Jiangsu Province
GCA_023244675.1	swine	stool	China: Yangzhou City, Jiangsu Province
GCA_026615385.1	Homo sapiens	sputum	China: Yinchuan
GCA_013425955.1	Homo sapiens	blood	China: Yueqing
GCA_023243425.1	missing	soil	China: Zhangshu City, Jiangxi Province
GCA_023243535.1	swine	stool	China: Zhanjiang City, Guangdong Province
GCA_011077005.1	Homo sapiens	0	China: Zhejiang
GCA_032816465.1	not applicable	hospital sewage	China: Zhejiang
GCA_002264075.1	Homo sapiens	feces	China: Zhejiang Province
GCA_030053855.1	Homo sapiens	Ascitic fluid	China: Zhengzhou
GCA_040703075.1	Homo sapiens	0	China: Zhengzhou
GCA_023244495.1	poultry	stool	China: Zhengzhou City, Henan Province
GCA_002834305.1	Homo sapiens	stool	China: Zhengzhou, Henan Provincial People Hospital
GCA_045288285.1	Homo sapiens	stool	China: Zhongshan, Guangdong Province
GCA_023238365.1	Homo sapiens	urine	China: Zhuhai
GCA_029854615.1	Homo sapiens	sputum	China: Zhuhai
GCA_035609265.1	Homo sapiens	0	China: Zhuhai People's Hospital
GCA_026619835.1	Homo sapiens	urine	China: Zibo
GCA_026619895.1	Homo sapiens	pus	China: Zibo
GCA_026620095.1	Homo sapiens	Secretion	China: Zunhua
GCA_026619765.1	Homo sapiens	urine	China: Zunhua
GCA_041095915.1	Na	fly	China:Anhui
GCA_002265155.1	Homo sapiens	blood	China:Anhui
GCA_002265145.1	Homo sapiens	blood	China:Anhui
GCA_041091335.1	Na	fly	China:Beijing
GCA_029948025.1	Homo sapiens	urine	China:Beijing
GCA_016598635.1	Homo sapiens	0	China:Changchun
GCA_038074315.1	swine	Pork meat	China:Chengdu
GCA_025795205.1	Homo sapiens	hospital	China:Congqing
GCA_041098955.1	Na	fly	China:Fujian
GCA_041099075.1	Na	fly	China:Fujian
GCA_041099115.1	Na	fly	China:Fujian
GCA_032673345.1	Homo sapiens	Rectal Swab	China:Guangdong
GCA_032673885.1	Homo sapiens	0	China:Guangdong
GCA_029946835.1	Homo sapiens	0	China:Guangdong
GCA_032672225.1	Homo sapiens	urine	China:Guangdong
GCA_032673445.1	Homo sapiens	sputum	China:Guangdong
GCA_032671965.1	Homo sapiens	0	China:Guangdong
GCA_032674225.1	Homo sapiens	0	China:Guangdong
GCA_040140345.1	Na	fly	China:Guangdong
GCA_040140405.1	Na	fly	China:Guangdong
GCA_029904155.1	Homo sapiens	0	China:Guangdong
GCA_029947745.1	Homo sapiens	0	China:Guangdong
GCA_017601385.1	duck	fecal sample	China:Guangdong, Zhaoqing
GCA_017598885.1	duck	fecal sample	China:Guangdong, Zhaoqing
GCA_046367195.1	Homo sapiens	bile	China:Guangxi
GCA_046368025.1	Homo sapiens	urine	China:Guangxi
GCA_046368035.1	Homo sapiens	urine	China:Guangxi
GCA_013072725.1	chicken	fecal sample	China:Guangzhou
GCA_013072835.1	chicken	fecal sample	China:Guangzhou
GCA_025794865.1	Homo sapiens	hospital	China:Guansu
GCA_025794905.1	Homo sapiens	hospital	China:Guansu
GCA_025794705.1	Homo sapiens	hospital	China:Hainan
GCA_025794785.1	Homo sapiens	hospital	China:Hainan
GCA_036687825.1	Na	chicken	China:Hainan
GCA_036909195.1	Homo sapiens	stool	China:Hangzhou
GCA_036915915.1	Homo sapiens	stool	China:Hangzhou
GCA_026780685.1	dog	feces	China:Hangzhou
GCA_026783755.1	dog	feces	China:Hangzhou
GCA_019721135.1	Homo sapiens	cerebrospinal fluid from patient with post-craniotomy meningitis	China:Hangzhou
GCA_026781085.1	cat	feces	China:Hangzhou
GCA_033546895.1	Homo sapiens	Wound secretion	China:Hangzhou
GCA_022453585.1	Homo sapiens	urine	China:Hangzhou
GCA_023221785.1	Homo sapiens	stool	China:Hangzhou
GCA_033340935.1	Homo sapiens	stool	China:Hangzhou
GCA_025794755.1	Homo sapiens	hospital	China:Hebei
GCA_025794805.1	Homo sapiens	hospital	China:Hebei
GCA_041096415.1	Na	fly	China:Hebei
GCA_041096455.1	Na	fly	China:Hebei
GCA_009659565.1	Na	leaf rape	China:Hedong
GCA_002142715.1	Homo sapiens	blood	China:Hefei
GCA_025794825.1	Homo sapiens	hospital	China:Henan
GCA_025794885.1	Homo sapiens	hospital	China:Henan
GCA_034533675.1	swine	lung	China:Henan
GCA_041097075.1	Na	fly	China:Henan
GCA_041097415.1	Na	fly	China:Henan
GCA_002265035.1	Homo sapiens	blood	China:Henan
GCA_046367305.1	Homo sapiens	blood	China:Henan
GCA_046367565.1	Homo sapiens	PICC	China:Henan
GCA_046367625.1	Homo sapiens	blood	China:Henan
GCA_025796225.1	pig	feces	China:Huaian
GCA_025582835.1	chicken	feces	China:Huaian
GCA_025582865.1	chicken	feces	China:Huaian
GCA_034533475.2	swine	lung	China:Hubei
GCA_034533575.2	swine	lung	China:Hubei
GCA_034536115.1	swine	lung	China:Hubei
GCA_041095085.1	Na	fly	China:Hubei
GCA_041095135.1	Na	fly	China:Hubei
GCA_023273625.1	Homo sapiens	sputum	China:Huizhou
GCA_023273745.1	Homo sapiens	blood	China:Huizhou
GCA_046367555.1	Homo sapiens	sputum	China:Hunan
GCA_046367575.1	Homo sapiens	Balf	China:Hunan
GCA_032674845.1	Homo sapiens	0	China:Jiangsu
GCA_029782625.1	Homo sapiens	0	China:Jiangsu
GCA_041098275.1	Na	fly	China:Jiangsu
GCA_041098375.1	Na	fly	China:Jiangsu
GCA_025794645.1	Homo sapiens	hospital	China:Jiaxing
GCA_025794685.1	Homo sapiens	hospital	China:Jilin
GCA_041021565.1	Homo sapiens	urine	China:Jinhua
GCA_039750095.1	Homo sapiens	blood	China:Jinhua
GCA_002142675.1	Homo sapiens	blood	China:Jining
GCA_041006045.1	Homo sapiens	secretion	China:Kunming
GCA_041003625.1	Homo sapiens	rectal wipes	China:Kunming
GCA_020422375.1	Mink	lung	China:Liaoning
GCA_041097455.1	Na	fly	China:Liaoning
GCA_041097535.1	Na	fly	China:Liaoning
GCA_009659595.1	Na	spinach	China:Luozhuang
GCA_021089875.1	Na	urine	China:Luzhou
GCA_029906305.1	Homo sapiens	sputum	China:Luzhou
GCA_029866375.1	Homo sapiens	secretion	China:Luzhou
GCA_025792925.1	Homo sapiens	hospital	China:Nanjing
GCA_020782795.1	Homo sapiens	urine	China:Ningbo
GCA_020782735.1	Homo sapiens	urine	China:Ningbo
GCA_020782555.1	Homo sapiens	sputum	China:Ningbo
GCA_013131475.1	Equus caballus	0	China:Qingdao
GCA_013131485.1	Equus caballus	0	China:Qingdao
GCA_016092025.1	pig	feces	China:Qinyuan City, Guangdong Province
GCA_016092075.1	pig	feces	China:Qinyuan City, Guangdong Province
GCA_041093365.1	Na	fly	China:Shaanxi
GCA_041093415.1	Na	fly	China:Shaanxi
GCA_008693265.1	poultry	feces	China:Shaanxi
GCA_003009615.1	chicken	0	China:Shandong
GCA_028755255.1	Na	environmental source	China:Shandong
GCA_025825935.1	Homo sapiens	urine	China:Shandong province
GCA_025825995.1	Homo sapiens	urine	China:Shandong province
GCA_028203915.1	poultry	cloacal swab	China:Shandong, Qingdao
GCA_046367185.1	Homo sapiens	sputum	China:Shanxi
GCA_046367205.1	Homo sapiens	sputum	China:Shanxi
GCA_025798185.1	N/A	pork meat	China:Shenzhen
GCA_025797925.1	N/A	pork meat	China:Shenzhen
GCA_028825775.1	Na	secretion	China:Shijiazhuang
GCA_028825805.1	Na	drain	China:Shijiazhuang
GCA_025792855.1	Homo sapiens	hospital	China:Sichuan
GCA_025792865.1	Homo sapiens	hospital	China:Sichuan
GCA_025792905.1	Homo sapiens	hospital	China:Sichuan
GCA_029087795.1	Na	chicken farm	China:Sichuan
GCA_029087845.1	Na	chicken farm	China:Sichuan
GCA_020162075.2	Na	Hospital sewage	China:Suzhou
GCA_029093945.1	Homo sapiens	sputum	China:Suzhou
GCA_025795405.1	pig	feces	China:Taicang
GCA_025795685.1	pig	feces	China:Taicang
GCA_025792735.1	Homo sapiens	hospital	China:Xinjiang
GCA_025792775.1	Homo sapiens	hospital	China:Xinjiang
GCA_025582895.1	chicken	feces	China:Yancheng
GCA_025582945.1	chicken	feces	China:Yancheng
GCA_025582965.1	chicken	feces	China:Yancheng
GCA_025582975.1	chicken	feces	China:Yancheng
GCA_025583045.1	chicken	feces	China:Yancheng
GCA_018279085.1	chicken	intestinal and liver	China:Yangling
GCA_025583055.1	duck	feces	China:Yangzhou
GCA_025583085.1	pigeon	feces	China:Yangzhou
GCA_025583095.1	duck	feces	China:Yangzhou
GCA_029087965.1	Na	swine farm	China:Yunnan
GCA_029088125.1	Na	swine farm	China:Yunnan
GCA_001509675.1	Homo sapiens	blood	China:Zhe Jiang
GCA_001509655.1	Homo sapiens	blood	China:Zhe Jiang
GCA_023094055.1	Na	cecal contents	China:Zhejiang
GCA_034652335.1	Homo sapiens	feces	China:Zhejiang
GCA_041006255.1	Homo sapiens	ascites	China:Zhejiang, Wenzhou
